# TRIM33 loss reduces Androgen Receptor transcriptional output and H2BK120 ubiquitination

**DOI:** 10.1101/2025.02.14.638236

**Authors:** Nils Eickhoff, Janina Janetzko, Nuno Padrão, Sebastian Gregoricchio, Joseph C. Siefert, Liesbeth Hoekman, Simon Linder, Onno Bleijerveld, Andries M. Bergman, Wilbert Zwart

## Abstract

The Androgen Receptor (AR) is a ligand-dependent transcription factor that drives prostate cancer development and progression. Although, a detailed effect on AR biology has been described for a number of interacting proteins, many AR coregulators remain to be characterized in relation to their distinct impact on AR function. Here, we describe TRIM33 as a conserved AR-interactor across multiple prostate cancer cell lines. We observed that TRIM33 and AR share overall chromatin interaction profiles, in which TRIM33 is involved in downstream responsive transcriptomic output. In contrast to prior reports, we show that TRIM33 does not impact AR protein stability, but instead propose a model in which TRIM33 facilitates maximal AR activity by interfering with H2BK120 ubiquitination levels.
