## Supplemental Tables for "TRIM33 loss reduces Androgen Receptor transcriptional output and H2BK120 ubiquitination"

### Sheet: Supplementary Table 1
Proteins in the AR core
PAX1
PTOV1
BCL7C
EP300
GTF2B
MBD2
NKX3-1
SKI
STAG2
XPO5
HMG20B
SALL2
SPDEF
BCOR
EP400
HCFC1
MCMBP
NOSIP
SMARCA2
SUGP2
YY1
MAU2
BLM
TAF9B
BRD4
EYA3
HDAC1
MED23
OGT
SMARCA4
SUMO2
ZNF217
NACC1
DERPC
TLE4
CASZ1
FANCI
HLTF
MTA1
PAXIP1
SMARCB1
TCF20
ACTR8
PHF10
ECT2
TLE5
CHD4
FOXA1
HOXB13
NCOA1
PITX1
SMARCC1
TLE1
CCNK
RAD54L2
ETV3
ACTL6A
CHD8
FOXJ3
IRF2BP1
NCOA2
POLD2
SMARCC2
TLE3
CNOT2
RPA3
INTS10
ADNP
CREBBP
FOXK1
IRF2BPL
NCOA3
PPIL2
SMARCD1
TRERF1
KAT7
RXRA
KLF4
AR
CTBP1
GATA2
KDM1A
NELFE
QRICH1
SMARCD2
TRIM24
BCL7A
TBL1X
MEX3D
ARID1A
CUX1
GATAD2A
KDM6A
NFIA
RAI1
SMARCE1
TRIM33
DPF1
ZNF362
MIDEAS
ARID1B
DNTTIP1
GATAD2B
KMT2D
NFIC
RPRD2
SS18
WDR5
GATA6
MORC4
ATN1
DPF2
GRHL2
LDB1
NFIX
SIN3A
SSBP3
WIZ
GTF2E2

### Sheet: Supplementary Table 2
Project	Mass Spectrometer	LC	gradient
394	HF-X	Proxeon nLC1200 system (Thermo Scientific)	60-min gradient, containing a 44-min linear increase from 7% to 35% solvent B, followed by an 16-min wash at 100% solvent B
430	Fusion	Proxeon nLC1200 system (Thermo Scientific)	90-min gradient, containing a 74-min linear increase from 7% to 28% solvent B, followed by an 16-min wash at 100% solvent B.
585	Fusion	Proxeon nLC1200 system (Thermo Scientific)	140-min gradient, containing a 124-min linear increase from 7% to 24% solvent B, followed by an 16-min wash at 90% solvent B
629	Exploris	Evosep one (evosep)	Pre-programmed “Extended Method” (88 min gradient) on an EV1137 (Evosep) column with an EV1086 (Evosep) emitter.

### Sheet: Supplementary Table 3
Project	MaxQuant version:	Database	Perseus version:	filter
394	1.6.10.43	20,367 entries; release	1.6.10.43	at least 3 out of 4 valid values
		2020_10
430	1.6.17.0	20,365 entries; release 2020_06	1.6.14.0	at least 2 out of 4 valid values
585	2.0.3.0	20,375 entries; release	1.6.15.0	at least 3 out of 4 valid values
		2022_02
629	2.1.4.0	20,398 entries; release 2022_08	1.6.15.0	at least 3 out of 4 valid values
